# A chemical-genetic interaction between PAF1 and ENL/AF9 YEATS inhibition

**DOI:** 10.1101/2025.09.09.675200

**Authors:** Paige A. Barta, Leopold Garnar-Wortzel, Timothy R. Bishop, Rachel E. Hayward, Lauren M. Hargis, James B. Shaum, Hui Si Kwok, Brian B. Liau, Benjamin F. Cravatt, Michael A. Erb

**Affiliations:** Department of Chemistry, The Scripps Research Institute, La Jolla, CA, USA; Department of Chemistry and Chemical Biology, Harvard University; Cambridge, MA 02138, USA

## Abstract

Transcriptional regulatory proteins are frequent drivers of oncogenesis and common targets for drug discovery. The transcriptional co-activator, ENL, which is localized to chromatin through its acetyllysine-binding YEATS domain, is preferentially required for the survival and pathogenesis of acute leukemia. Small molecules that inhibit the ENL YEATS domain show anti-leukemia effects in preclinical models, which is thought to be caused by the downregulation of pro-leukemic ENL target genes. However, the transcriptional effects of ENL YEATS domain inhibitors have not been studied in models of intrinsic or acquired resistance and, therefore, the connection between proximal transcriptional effects and downstream anti-proliferative response is poorly understood. To address this, we identified models of intrinsic and acquired resistance and used them to study the effects of ENL YEATS domain inhibitors. We first discovered that ENL YEATS domain inhibition produces similar transcriptional responses in naive models of sensitive and resistant leukemia. We then performed a CRISPR/Cas9-based genetic modifier screen and identified in-frame deletions of the essential transcriptional regulator, PAF1, that confer resistance to ENL YEATS domain inhibitors. Using these drug-resistance alleles of *PAF1* to construct isogenic models, we again found that the downregulation of ENL target genes is shared in both sensitive and resistant leukemia. Altogether, these data support the conclusion that the suppression of ENL target genes is not sufficient to explain the anti-leukemia effects of ENL antagonists.
