## Supplementary material for "A chemical-genetic interaction between PAF1 and ENL/AF9 YEATS inhibition": Table S1

### Sheet: PRISM Data AUC 
Cell Line Name	SR-0813 (10.0 µM) AUC
NIHOVCAR3	0.614579
HL60	-0.419284
HEL	0.030637
HEL9217	-0.226997
MONOMAC6	-0.293648
LS513	-0.948825
A101D	0.0789205
253J	-0.018912
HCC827	0.0227533
ONCODG1	0.53129
HS294T	-0.247081
NCIH1581	-0.655816
T24	0.0444873
MCF7	-0.12803
NCIH1693	-0.33667
PATU8988S	-0.579435
PATU8988T	-0.0320045
CH157MN	0.0337035
253JBV	-0.231328
GOS3	0.000639489
PC14	0.00902741
NCIH1650	0.0406743
U343	-0.0142476
S117	-0.096298
SKNMC	-0.216038
U118MG	-0.967473
RDES	0.0292241
PANC0203	-0.00584966
ACHN	0.0297239
GCIY	0.462825
TOV112D	0.288009
TE617T	-1.03248
A673	0.348908
KARPAS299	-0.12656
HT1080	-0.164772
DOHH2	-0.226445
SUPB15	-0.379659
PANC1005	0.179166
HH	0.449128
RERFLCMS	0.317503
OCIAML5	-0.0640929
HCC4006	0.0578568
HS683	-0.196139
HS611T	0.663112
697	-0.193669
MEG01	0.168492
GRANTA519	0.226735
U87MG	-0.332688
NCO2	-1.30295
MHHNB11	-0.296449
BDCM	-0.271495
G292CLONEA141B1	-0.417857
ACCMESO1	-0.242633
SKES1	-1.0101
PC3	0.0964123
OV56	-0.264489
NCIH2452	-0.103868
PANC0504	0.010863
HPAFII	-0.258148
G401	-0.501217
ZR751	-0.0897643
GAMG	-0.327013
SIMA	-0.156857
KE37	0.0306919
ALLSIL	0.122799
CAPAN2	0.158773
KP3	0.05207
OCIAML2	-0.825694
EFM192A	-0.368567
HUPT3	-0.335541
SUPT11	0.243535
COV434	-0.924391
OCILY19	-0.399832
NCIH1341	0.108392
JHOS2	-0.150874
HS729	-0.46684
8MGBA	-0.173825
CFPAC1	-0.188283
PANC0327	0.203159
SNU308	-0.355925
CAL29	-0.117086
RERFGC1B	0.041321
SKLMS1	-0.310349
THP1	-0.196426
T47D	0.110858
SKNSH	0.192623
JM1	-0.872131
M059K	-0.278297
NCIH2052	-0.374683
SW1990	0.227039
OCILY3	0.510864
OSRC2	-0.0923192
BT12	-0.24821
CORL105	-0.444205
SW579	-0.450825
PANC1	0.329776
KE97	0.535242
NOMO1	0.239594
RD	-0.124614
VMRCRCZ	-0.413747
TM87	-0.287943
CAL62	0.00737613
LOUNH91	-0.0225531
HS766T	0.295541
SCC9	-0.226549
SNU869	0.230873
L363	-0.222918
NCIH2444	0.294691
SCC25	0.617128
RCC10RGB	-0.0649685
HDMYZ	-0.100483
BHT101	-0.135747
MFE280	-0.0647818
TALL1	0.30743
EOL1	-1.30331
A204	-0.303788
COLO320	-0.0584508
PK59	0.27268
C8166	-0.110308
DETROIT562	0.291143
U178	0.0466873
SNU1079	0.26382
CADOES1	0.212492
DAOY	-0.0811109
CAL120	-0.188647
HUPT4	-0.0699916
LN382	0.26771
JHH6	0.258575
PL21	-0.0754195
A375	0.260475
SNU398	0.306956
ASPC1	-0.0183756
HCC1937	0.126999
KPNYN	0.446768
BICR31	0.209456
KALS1	-0.494002
U251MG	0.0270775
DEL	0.157632
PANC0403	0.170407
JHOM1	-0.0326691
HUG1N	0.296087
RT4	0.423352
DANG	-0.44172
DKMG	-0.0844091
AU565	0.0579129
CL11	0.0985912
KMRC20	-0.0136692
LS1034	0.223874
LMSU	-0.429809
COV318	0.169547
CORL279	-0.0220652
DU4475	0.303983
KELLY	-0.196727
SKNAS	-0.0717753
RERFLCAI	-0.0450482
CALU6	0.361229
KP4	0.309505
SNU213	0.0110457
SNU245	0.394771
AM38	-0.175378
HPAC	0.0519999
SF539	-0.402164
HS852T	0.401285
HCC38	0.0600329
HCC1419	0.0363063
COV362	0.272302
EWS502	-0.344371
SNU840	0.263276
KP2	-0.660803
A1207	0.0283035
BT549	-0.118168
SNU466	-0.409327
NCIH841	-0.0118917
KLE	0.266287
NB4	-0.520246
EM2	0.63282
OUMS23	0.00343284
LAMA84	-0.00183908
SNU1077	0.0270564
ECGI10	0.325298
PK1	0.0539337
EFO21	-0.0100784
SKLU1	-0.310265
NCIH2122	-0.0748791
SKNBE2	-0.397424
KMRC3	0.161219
HCC2108	-0.0452903
SNU886	0.259215
TE10	0.00215716
MPP89	-0.178232
PSN1	0.120124
HT144	-0.344523
42MGBA	0.0329345
JHOC5	-0.112305
JURLMK1	0.00787481
CCFSTTG1	0.217966
EFM19	0.221394
ISTMES2	0.413141
YAPC	-0.249615
MSTO211H	-0.164616
OCIAML3	-0.431029
SR786	-0.103686
SKNFI	-0.208136
NCIH522	0.119403
SNU668	-0.619483
JVM3	-0.707117
QGP1	-0.0264049
RPMI7951	-0.885262
COLO678	-0.252489
MKN1	0.27992
HCC1428	-0.186393
TE15	-0.886659
NCIH82	-0.201791
MKN45	-0.303019
JEKO1	-0.0257138
MG63	0.221571
NCIH508	-0.261696
SKHEP1	-0.643787
MOLM13	-0.557799
U2OS	-0.115746
SUDHL4	-0.85022
SKNDZ	0.0582541
NCIH226	0.133567
SNU1105	0.363066
RL	-0.281649
P12ICHIKAWA	-0.203659
SKM1	-0.671348
HCC1143	-0.20228
G402	-0.135005
SF295	-0.425004
NCIH647	0.149098
KMS12BM	-0.0551422
T84	-0.22888
OE33	0.272289
SW780	0.497528
TF1	0.0196955
NUDHL1	-0.311689
H4	-0.0843232
LUDLU1	-0.496362
MHHES1	0.0890154
HLF	-0.594356
NCIH520	-0.660022
J82	0.165631
TEN	-0.164212
RI1	-0.0936152
COLO800	-0.121502
NCIH747	-0.835815
K029AX	-0.1465
U937	-1.04868
SNU685	-0.123717
TE5	0.00305365
SAOS2	-0.208468
769P	0.049883
NCIH1944	0.178494
BICR6	-0.257872
NCIH838	0.184223
PANC0813	0.279959
KMS28BM	-0.189096
SNU449	-0.360168
SW837	0.160064
SKMEL3	-0.236207
TC71	0.116027
UACC62	-0.248899
NCIN87	-0.14473
UO31	-0.0331251
A704	-0.51476
TYKNU	-0.167007
NCIH1694	0.331787
BV173	0.0823198
CAKI1	0.260405
NCIH1915	0.284461
EFE184	-0.205087
SW1088	-0.0746706
SH4	-0.298874
LU99	0.48441
KNS60	-0.114106
NCIH2228	-0.153999
MESSA	0.006934
MELHO	-0.0289383
TE8	-0.237403
MOLP2	-0.0694
HCC95	-0.0430595
BCPAP	0.165856
CAL54	0.15413
CJM	0.0936778
SNU1196	0.188962
NCIH460	0.407008
CAS1	0.0310054
SNU216	-0.202563
HCC56	-0.0682363
PK45H	0.0949111
YH13	0.132706
SW1463	-1.29455
LI7	-0.11712
HSC2	-0.301276
RT112	-0.0640923
HUH1	-0.256185
JHH4	-0.329949
MALME3M	-0.599591
KNS81	0.195754
HUH7	-0.584743
NCIH2170	-0.124747
RERFLCKJ	-0.220669
SNU182	0.0299861
VMRCRCW	0.0365277
GSU	0.0583458
KU1919	-0.303758
TE11	0.419164
SW1116	0.0312001
SNU423	-0.23927
TUHR4TKB	0.224198
NCIH1792	0.153317
EW8	-0.284832
SNU46	-0.187895
TCCPAN2	-0.128057
BICR16	-0.182022
SNB75	0.041251
RKN	-0.411832
KE39	0.222901
CORL88	-0.979372
NCIH1299	0.339498
CALU1	-0.114056
NCIH1092	-0.00552145
HCC33	0.150473
CAL78	-0.107163
SNU410	0.104402
CAL33	-0.180685
NCIH2030	0.57351
KURAMOCHI	-0.0164133
NCIH2171	0.0668778
OVISE	-0.501194
ABC1	-0.134837
SNU61	-0.269402
NCIH2004RT	-0.618963
WSUDLCL2	-0.791888
BXPC3	-0.364991
SNU761	-0.571058
KMS34	-0.0660719
HEYA8	-0.502982
SNU489	0.0451537
OE21	-0.133237
VMCUB1	0.0653221
HT1197	0.114495
BHY	-0.0166958
SNU1076	-0.187136
IGR39	-0.102991
K562	0.0728816
HT29	0.14951
SQ1	-0.110632
A498	0.00332032
A172	0.0297992
ECC10	0.379743
TDOTT	-0.14585
HCC78	0.0321898
EBC1	-0.575348
KHM1B	0.422717
RCM1	0.437441
SW1710	-0.0722251
ISTMES1	-0.288702
YKG1	-0.275484
T98G	-0.0744304
G361	-1.07325
MDAMB436	-0.111264
KMS27	0.0194636
UACC257	-0.289336
C32	-0.0290494
COLO741	0.286871
MC116	-0.689152
NCIH1876	0.568885
NCIH1975	0.0449105
NCIH1437	0.0138077
TM31	-0.0864353
BC3C	-0.0796479
LN229	0.0779699
TTC709	-0.382763
KMS21BM	0.104034
PATU8902	0.380042
MIAPACA2	0.0967338
BEN	0.0320008
KYO1	0.0329187
TE6	0.164686
KYM1	-0.209336
COV644	-0.143374
SF126	-0.382601
HOS	-0.0813785
RVH421	0.562902
SKMEL28	-0.0469379
SNU1041	-0.245102
PECAPJ15	-0.222059
JHH1	-0.170376
KNS42	0.00144134
SNU201	-0.491803
HCC1806	0.122701
HEP3B217	-0.2951
U266B1	-0.00370311
LCLC103H	-0.0455696
NCIH596	-0.245841
YD8	-0.181933
KS1	0.194184
HS944T	0.267998
SNU119	0.346122
RPMI8402	0.0214844
KYSE520	0.341483
NCIH441	-0.194987
NCIH211	-0.121066
HDQP1	-0.139018
JL1	-0.289584
TE1	-0.463898
NCIH28	-0.0874639
786O	0.0383428
IGR37	-0.215162
SW620	0.0446
SUIT2	-0.337516
JJN3	0.148632
SUDHL8	-0.288241
A2780	0.428539
KMS18	-0.142934
SCLC21H	0.117095
WM1799	-0.151611
CORL23	0.203204
OVTOKO	0.265205
SUDHL1	0.0681534
SKMES1	0.274318
NCIH1355	0.0412142
HCC44	-0.0545484
SW900	0.299472
SBC5	0.040559
HUH6	-0.0940578
IALM	-0.20442
NUGC4	-0.335398
LN464	-0.305386
SW1573	-0.0795344
MKN7	-0.663806
OE19	0.362779
SW948	0.232088
A549	0.0835
SNU1066	-0.255113
KMRC1	-0.259797
L33	0.527728
SNU878	-1.0703
OV7	-0.15057
SNU899	0.0386832
KYSE180	0.191249
TE9	0.0888268
OVCAR8	0.0784031
A3KAW	-0.119917
DMS53	0.0849041
HCC1395	-0.105671
RMUGS	-0.412335
DMS79	0.266976
OAW42	0.16833
EKVX	0.0980467
JIMT1	0.096892
CAOV3	-0.0753981
KMS11	-0.241085
SNU1214	0.353949
TT2609C02	-0.179733
COLO680N	0.0913556
RMGI	0.203426
TCCSUP	-0.0384187
HMC18	0.273685
YD10B	0.241785
HT1376	0.0282412
TE14	0.356136
SKMEL5	-0.588739
PECAPJ41CLONED2	0.448571
NCIH1838	-0.307925
JHH5	-0.349442
PECAPJ49	-0.0863308
SNU601	0.367228
GB1	-0.310854
HEPG2	0.218125
A253	0.505708
UBLC1	0.0595383
NCIH1623	-0.149836
GSS	-0.00640019
NCIH1703	0.0924297
SJSA1	-0.140357
DMS273	0.220756
LOXIMVI	0.24592
OCIM1	0.15223
NCIH196	0.0867947
JMSU1	0.375161
GI1	-0.374171
A427	0.268838
MKN74	-0.0209842
MDAMB175VII	0.343434
LNZ308	0.401859
YD38	-0.131087
MM1S	-0.363547
SH10TC	-0.145519
WM983B	0.0606672
NCIH1648	0.128624
MDAMB231	-0.294635
LK2	0.466612
BICR56	-0.241356
RERFLCAD2	-0.124795
NCIH727	-0.245104
ONS76	-0.0123532
KYSE30	-0.0159125
HSC3	-0.205106
NCIH2023	0.080966
SEM	-0.472325
CAMA1	-0.319159
KYSE70	-0.143297
NCIH2126	0.0318138
LXF289	0.0521031
A2058	-0.0194671
SHP77	-0.663354
RERFLCAD1	-0.333973
BFTC909	0.13194
KATOIII	0.0849271
BICR22	0.303351
MOLT13	-0.0568752
MCAS	0.27728
NCIH446	0.0520889
BFTC905	-0.0509639
COLO668	-0.315776
NB1	-0.0803971
COLO679	-0.255079
HUH28	-0.0242922
KYSE410	0.417334
SKMEL30	0.0960665
SKOV3	-0.113174
COLO783	-0.26882
T3M10	-0.00868814
HS939T	-0.208393
KMH2	0.398842
NCIH524	-0.106423
LN18	0.227779
SKMEL24	0.0497824
KYSE140	-0.332423
KYSE510	0.30357
CAL12T	0.0214801
WM793	-0.00990973
CAL27	0.10284
RH30	-0.0854969
UMUC1	-0.135619
GCT	-0.148221
YD15	-0.301825
NCIH322	0.30178
AMO1	-0.27642
SCABER	-0.189593
NCIH2087	0.258619
SW480	0.344548
HARA	-0.39215
NCIH1373	-0.189127
FADU	-0.209966
HGC27	-0.324204
JHH7	0.102228
MDAMB468	-0.0276209
NCIH1435	0.143944
NCIH661	0.226874
KYSE150	0.00616654
CAL51	0.207346
KNS62	0.19972
HCC1954	0.295809
NCIH358	-0.377298
KMBC2	0.129162
DBTRG05MG	0.248527
KYSE450	-0.138469
NCIH1048	-0.159908
CHAGOK1	0.189241
HCC1195	0.290665
NCIH1568	-0.0777636
HCC515	0.133269
KYSE270	0.0282819
NCIH2347	-0.562294
EB1	-0.0375577
HCC15	0.269038
MFE296	0.210623
AGS	0.0164282
MELJUSO	-0.332145
IGR1	-0.120221
SW1783	-0.044875
MDAMB435S	-0.321339
TOV21G	-0.169469
NCIH2009	-0.480906
NCIH1793	-0.259094
SW1271	0.109676
HCC1438	0.335467
NCIH1563	-0.192089
NCIH1651	-0.0447229
CL34	0.116838
647V	0.146339
FTC238	-0.811164
SNU719	0.40202
WM88	-0.705705
NCIH23	-0.0104947
HCC1359	0.0162505
CAL148	0.102112
FTC133	-0.640252
5637	-0.764115
ES2	-0.072218
JHUEM2	-0.303332
MDAMB453	-0.0691771
NUGC3	-0.138584
ESS1	-0.479045
HT	-0.260589
IPC298	-0.0232269
NCIH1573	-0.885868
MOLT16	0.0393003
IM95	0.000119331
CMLT1	-0.272208
RCHACV	-0.0148125
NCIH2172	0.281637
DV90	-0.00262841
HT55	-0.0695822
BT474	-0.283619
NCIH2110	-0.259228
SNU1	0.109531
MDAMB361	0.293244
MDST8	0.00626451
EFO27	-0.575584
PF382	-0.166533
NALM6	-1.34985
SKUT1	0.0100815
AN3CA	0.174734
HEC1B	0.183669
HPBALL	-0.0292635
RKO	-0.0400812
NCIH650	0.286047
HEC265	-0.209302
OVK18	0.00872661
2313287	0.450179
LOVO	-0.201578
MDAPCA2B	0.00793192
HEC1A	-0.376146
SNU407	-0.17305
22RV1	-0.868128
LS180	0.0701011
SNUC4	0.171791
ISHIKAWAHERAKLIO02ER	0.296147
OC314	-0.0526694
CCK81	-0.197943
MOLT3	0.253005
RL952	-0.468753
IGROV1	0.39988
SNUC2A	-0.0616945
COLO792	-0.160119
HCT116	0.0173057
HEC151	0.147177
639V	-0.207895
SNGM	-0.227742
HUCCT1	-0.0495699
LNCAPCLONEFGC	-0.200607
EN	-0.327024
DU145	-0.0685378
DND41	0.00091495
GP2D	-0.367925
KCL22	0.166029
HEC6	-0.201325
LS411N	0.253574
HT115	-0.0877553
MEWO	-0.185235
MFE319	0.438291
HEC108	0.138988
SNU81	-1.30311
BICR18	-0.12815
JHUEM7	-0.294317
HEC59	0.148777
JURKAT	0.0965193
HEC251	0.167208
HCT15	-0.169028
CW2	-0.0781926
143B	0.119123
BECKER	0.087696
BT16	0.637128
CBAGPN	-0.210692
CHL1	-0.0150788
CHLA06ATRT	-0.254976
CHLA10	0.0921784
CHLA57	0.215915
COGE352	-0.0118961
CW9019	-0.148101
DL	0.352543
NCIH292	0.0968086
JR	-0.569245
KD	-0.344603
KOPN8	0.114523
L82	-0.180213
LC1SQSF	-0.0585344
MON	-0.722524
MONOMAC1	0.0534842
OC316	-0.35458
OCILY132	0.273009
CCLFPEDS0001T	0.0288009
SKMEL2	-0.604717
SKNEP1	-0.0933635
SKPNDW	-0.489773
SMSCTR	-0.283282
STM9101	-0.12735
TC32	-0.47303
TTC1240	-0.32967
TTC549	0.11019
TTC642	0.288612
UW228	0.00926815
WM2664	0.065423
TC106	-0.188503
COGAR359	0.0525803
CHLA15	-0.105552
COGN278	-0.00599575
8305C	-0.291983
8505C	-0.138329
HA1E	-0.309147
PLCPRF5	0.199517
TT	-0.546085
ANGMCSS	0.114037
BICR78	-0.556948
C33A	0.227972
C4I	-0.033621
CASKI	-0.758475
DOTC24510	-0.399847
GIMEN	-0.39325
GP5D	0.0366643
H103	-0.830472
H157	0.25898
JOPACA1	-0.314942
MB1	-0.120758
MS751	0.51695
OACM51	-0.79922
OCIC5X	0.553061
OCIP5X	0.0629368
OV17R	0.0633286
PA1	0.931776
PACADD119	-0.307153
PACADD137	-0.0363991
PACADD161	-0.171957
RO82W1	0.0614701
SUM149PT	0.210836
SUM159PT	0.260656
SW156	0.483022
SW626	-0.0596805
SW954	0.158146
SW13	0.0612586
SW756	-0.22972
UMUC13	-0.350961
UMUC5	-0.098612
UMUC10	0.0727673
UMUC11	-0.545686
UMUC6	0.0284574
UMUC7	0.410834
WERIRB1	-0.165592
TC205	-0.380085
1618K	-0.139818
1777NRPMET	0.366577
921	-0.945616
A388	-0.908528
BL2	-0.223391
BLUE1	0.523209
BOKU	-0.493488
BONNA12	0.254369
C75	0.00601175
C80	-0.348961
EGI1	-0.344062
EMTOKA	0.157908
FLO1	-0.0278659
GCT27	-1.11757
H357	0.286044
H376	-0.287879
H413	-0.115883
HCA1	0.166924
HCSC1	0.243576
HEC1	-0.268278
HEC116	-0.0902255
HKA1	0.378268
HSC1	-0.444006
HSC5	-0.238141
HT3	-0.0845642
IHH4	-0.26686
JAR	0.157508
JEG3	0.0313824
JMURTK2	-0.409754
KARPAS1718	-0.225882
KKU100	-0.530063
KKU055	0.554728
KKU213	-0.388874
KON	0.0550253
KOSC2	0.13759
LS	0.155611
MCC13	-0.0916044
MCC142	-0.16715
MCC26	0.309997
MM127	0.0860745
MOLM14	-0.60604
NCCIT	0.264515
NOZ	0.186379
NP2	-0.374147
NP3	0.293442
NP5	-0.832365
OCILY18	-0.505165
OCUG1	-1.10688
ONDA9	0.0166036
OSC20	-0.127661
PEA1	0.184514
RCK8	0.119702
SCC3	0.00700893
SHMAC5	0.0582578
SISO	0.0364852
SKGI	-0.0209152
SKGII	-0.161322
SKGT2	-0.0306186
SKGT4	-0.0383499
SKN	-0.116655
SKNO1	-0.190614
SNU2372	0.354995
SNU638	0.00373686
SUSA	-0.093551
TANOUE	0.0736378
TASK1	-0.0369135
TFK1	0.0472034
TGW	-0.158252
U2904	-0.342831
U2940	0.00397503
U2973	-0.00166553
ULA	-0.0830908
UMRC3	-0.131285
UMRC7	-0.335292
UPCISCC072	0.0781361
UPCISCC111	-0.0603818
UPCISCC116	-0.0391996
VAESBJ	0.192166
VAL	-0.488072
WAOSEL	0.149153
PFSK1	-0.110728
CAL72	-0.448175
OCIC4P	0.185784
RH28	-0.17418
RHJT	0.87471
TTC442	0.0123595
RH36	-0.192577
RH4	0.316637
SNU1544	-0.115931
93T449	0.0703141
94T778	-0.0788356
95T1000	-0.0872154
LPS141	0.507234
ICC10	-0.129534
ICC12	-0.21271
ICC137	-0.20342
ICC4	0.233483
ICC8	0.0227349
ICC9	0.133744
G415	-0.179464
HKGZCC	0.122045
KMCH1	-0.659521
MMNK1	0.152908
OZ	-0.426055
RBE	-0.0459324
SG231	-0.312484
SSP25	-0.432341
TGBC1TKB	0.152373
TGBC52TKB	-0.112889
YSCCC	-0.454243
CCLP1	-0.111967
CCSW1	-0.00410103
GB2	-0.203158
NZOV9	0.682138
ECC2	0.0123477
9505BIK	0.00812405
MP41	-0.307856
MEL285	-0.510991
MEL290	0.276208
TGBC18TKB	0.141646
TT1TKB	-0.0112788
HSKTC	-0.0824995
PK8	-0.478189
HOTHC	-0.243222
T3M5	-0.483705
HTMMT	0.189388
RMSYM	-0.30088
